# A primed immune transcriptional program is activated in oligodendroglia in multiple sclerosis

**DOI:** 10.1101/2020.07.21.213876

**Authors:** Mandy Meijer, Eneritz Agirre, Mukund Kabbe, Cassandra A. van Tuijn, Abeer Heskol, Ana Mendanha Falcão, M. Ryan Corces, Thomas J. Montine, Xingqi Chen, Howard Y. Chang, Gonçalo Castelo-Branco

## Abstract

Multiple sclerosis (MS) is a disease characterized by a targeted immune attack on myelin in the central nervous system (CNS). We have previously shown that oligodendrocytes (OLs), myelin producing cells in the CNS, and their precursors (OPCs), acquire disease-specific transcriptional states in MS ^1,2^. To understand how these alternative transcriptional programs are activated in disease, we performed single-cell assay for transposase accessible chromatin using sequencing (scATAC-seq) on the OL lineage in the experimental autoimmune encephalomyelitis (EAE) mouse model of MS. We identified regulatory regions with increased accessibility in oligodendroglia (OLG) in EAE, some of which in the proximity of immune genes. A similar re-modeling of chromatin accessibility was observed upon treatment of postnatal OPCs with interferon-gamma (IFN*γ*), but not with dexamethasone. These changes in accessibility were not exclusive to distal enhancers, but also occurred at promoter regions, suggesting a role for promoters in mediating cell-state transitions. Notably, we found that a subset of immune genes already exhibited chromatin accessibility in OPCs ex vivo and in vivo, suggesting a primed chromatin state in OLG compatible with rapid transitions to an immune-competent state. Several primed genes presented bivalency of H3K4me3 and H3K27me3 at promoters in OPCs, with loss of H3K27me3 upon IFN*γ* treatment. Inhibition of JMJD3/*Kdm6b*, mediating removal of H3K27me3, led to the inability to activate these genes upon IFN*γ* treatment. Importantly, OLGs from the adult human brain showed chromatin accessibility at immune gene loci, particularly at MHC-I pathway genes. A subset of single-nucleotide polymorphisms (SNPs) associated with MS susceptibility overlapped with these primed regulatory regions in OLG from both mouse and human CNS. Our data suggest that susceptibility for MS may involve activation of immune gene programs in OLG. These programs are under tight control at the chromatin level in OLG and may therefore constitute novel targets for immunological-based therapies for MS.
