## Supplementary material for "A primed immune transcriptional program is activated in oligodendroglia in multiple sclerosis": TableS3

### Sheet: Info
Supplementary Table 3 - SNPs and outside variants associated with susceptibility in MS and their overlap with chromatin accessibility in mouse OLG and MiGl in EAE and CFA-Ctr
LDSC	ldsc coefficients from https://github.com/bulik/ldsc/wiki/Cell-type-specific-analyses for oligodendroglia and microglia peaks liftover to hg19 association to MS associated SNPs.
GWAS_MS_MAGMA	Gene enrichment sets coefficient using MAGMA for oligodendroglia and microglia. Peaks were liftover to hg19 and annotated to nearby genes whithin a window.
Intersection_peaks_SNPs_hg19	mm10 peaks lifover to hg19 intersection with published MS associated SNPs.

### Sheet: LDSC
Comparison	Coefficient	Coefficient_std_error	Coefficient_P_value
MiGlvsAll	4.13215e-06	8.7119e-07	1.0523e-06
MOL5/6 (CTRL vs EAE)	1.31363e-05	5.53697e-06	0.00883483
OPC (CTRL vs EAE)	2.94399e-06	1.77183e-06	0.048301
MOL5/6vsMiGl	4.00104e-06	2.45396e-06	0.051504
MOL5/6EAEvsAll	3.93015e-06	2.50669e-06	0.0584565
MOL5/6CtrvsMiGl	3.62069e-06	2.36086e-06	0.0625604
MOL5/6CtrvsAll	3.53955e-06	2.41018e-06	0.0709731
MOL2 (CTRL vs EAE)	1.30932e-06	1.12243e-06	0.121707
OPCEAEvsAll	4.89241e-07	1.26043e-06	0.348952
OPCvsMiGl	4.20959e-07	1.26122e-06	0.369276
OPCCtrvsAll	-2.72952e-07	9.44673e-07	0.613685
OPCCtrvsMiGl	-3.58477e-07	9.49467e-07	0.64712
MOL2EAEvsAll	-8.69339e-07	5.90234e-07	0.929607
MOL2vsMiGl	-8.78269e-07	5.79062e-07	0.93533
MOL2CtrvsAll	-1.06486e-06	5.4634e-07	0.974357
MOL2CtrvsMiGl	-1.01627e-06	5.18392e-07	0.975027

### Sheet: GWAS_MS_MAGMA
MAGMA
# MEAN_SAMPLE_SIZE = 26621
# TOTAL_GENES = 17074
# CONDITIONED_INTERNAL = genesize, log_genesize, genedensity, log_genedensity, inverse_mac, log_inverse_mac
SET	NGENES	BETA	BETA_STD	SE	P
MOL56Ctr	118	0.169	0.014	0.0921	0.033298
MOL56EAE	114	0.167	0.0136	0.094	0.037958
MOL2Ctr	880	0.0076	0.00168	0.0332	0.40954
MOL2EAE	697	0.0347	0.00686	0.0372	0.17535
OPCCtr	968	0.0103	0.00238	0.0325	0.37575
OPCEAE	651	0.0217	0.00415	0.0388	0.28858
MiGl	1864	0.102	0.0319	0.0226	3.0257e-06
MOL56all	118	0.169	0.014	0.0921	0.033298
MOL2all	882	0.00708	0.00157	0.0332	0.41553
OPCall	1721	0.0211	0.00635	0.0247	0.19692

### Sheet: Intersection_peaks_SNPs_hg19
mm10 scATAC-peak						mm10 scATAC peaks liftover to hg19				SNP coordenates				hg19 scATAC-seq intersecting SNPs related to mouse liftover scATAC-peaks
peak_chr	start_peak	end_peak	peaks_ID_mm10	mm10_peak_annotation	mm10_annotated_gene	liftover_hg19_peak_chr	liftover_hg19_peak_start	liftover_hg19_peak_end	liftover_hg19_peak_ID	SNP_chr	SNP_bp	SNP_ID	Published_SNP_db_Source	hg19_OPC_peaks	hg19_oligodendrocyte_peaks	hg19_microglia_peaks
chr10	67695810	67696641	MiGl_EAE_merged.bam_peak_6576	Intergenic	4930563J15Rik	chr10	64397357	64398216	MiGl_EAE_merged.bam_peak_6576	chr10	64397538	rs16917546	nonMHC_sugg_science
chr15	5495038	5496427	MiGl_EAE_merged.bam_peak_22247	promoter-TSS (NR_045274)	5430437J10Rik	chr5	40436760	40438189	MiGl_EAE_merged.bam_peak_22247	chr5	40437948	rs9292777	outside_cell							Published_SNP_db_Source
chr2	11375017	11375445	MiGl_EAE_merged.bam_peak_35339	intron (NR_040615, intron 1 of 2)	8030442B05Rik	chr10	6389979	6390394	MiGl_EAE_merged.bam_peak_35339	chr10	6390285	chr10:6390285	nonMHC_sugg_science			MIGL				nonMHC_science	SNPs from International ultiple Sclerosis Genetics, C. 2019 Science
chr2	11375055	11375445	MOL56_EAE_merged.bam_peak_32911	intron (NR_040615, intron 1 of 2)	8030442B05Rik	chr10	6389979	6390350	MOL56_EAE_merged.bam_peak_32911	chr10	6390285	chr10:6390285	nonMHC_sugg_science							MHC_science	SNPs from International ultiple Sclerosis Genetics, C. 2019 Science
chr10	53596421	53597851	MiGl_EAE_merged.bam_peak_6114	5' UTR (NM_025541, exon 1 of 4)	Asf1a	chr6	119214854	119216503	MiGl_EAE_merged.bam_peak_6114	chr6	119215402	chr6:119215402	nonMHC_science		OLIGO	MIGL				outside_cell	Outside cell variants from Factor et al. 2020, Cell
chr10	53596385	53597732	MOL2_Ctr_merged.bam_peak_2796	promoter-TSS (NM_025541)	Asf1a	chr6	119214818	119216321	MOL2_Ctr_merged.bam_peak_2796	chr6	119215402	chr6:119215402	nonMHC_science		OLIGO	MIGL
chr10	53596438	53597788	MOL2_EAE_merged.bam_peak_3109	5' UTR (NM_025541, exon 1 of 4)	Asf1a	chr6	119214871	119216391	MOL2_EAE_merged.bam_peak_3109	chr6	119215402	chr6:119215402	nonMHC_science		OLIGO	MIGL
chr10	53596454	53597801	MOL56_Ctr_merged.bam_peak_4518	5' UTR (NM_025541, exon 1 of 4)	Asf1a	chr6	119214880	119216408	MOL56_Ctr_merged.bam_peak_4518	chr6	119215402	chr6:119215402	nonMHC_science		OLIGO	MIGL
chr10	53596438	53597859	MOL56_EAE_merged.bam_peak_5448	5' UTR (NM_025541, exon 1 of 4)	Asf1a	chr6	119214871	119216516	MOL56_EAE_merged.bam_peak_5448	chr6	119215402	chr6:119215402	nonMHC_science		OLIGO	MIGL
chr10	53596332	53597801	OPC_Ctr_merged.bam_peak_4497	5' UTR (NM_025541, exon 1 of 4)	Asf1a	chr6	119214747	119216408	OPC_Ctr_merged.bam_peak_4497	chr6	119215402	chr6:119215402	nonMHC_science		OLIGO	MIGL
chr10	53596337	53597816	OPC_EAE_merged.bam_peak_5081	5' UTR (NM_025541, exon 1 of 4)	Asf1a	chr6	119214752	119216435	OPC_EAE_merged.bam_peak_5081	chr6	119215402	chr6:119215402	nonMHC_science		OLIGO	MIGL
chr4	32248433	32251357	MiGl_EAE_merged.bam_peak_44556	Intergenic	Bach2	chr6	90993960	90996833	MiGl_EAE_merged.bam_peak_44556	chr6	90996769	rs12212193	outside_cell
chr4	32248308	32248526	MOL56_Ctr_merged.bam_peak_34737	Intergenic	Bach2	chr6	90996736	90996974	MOL56_Ctr_merged.bam_peak_34737	chr6	90996769	rs12212193	outside_cell
chr4	32248360	32248575	MOL56_EAE_merged.bam_peak_41669	Intergenic	Bach2	chr6	90996682	90996923	MOL56_EAE_merged.bam_peak_41669	chr6	90996769	rs12212193	outside_cell
chr18	50065167	50066529	MiGl_EAE_merged.bam_peak_31664	intron (NM_134131, intron 1 of 1)	C030005K06Rik	chr5	118702767	118703775	MiGl_EAE_merged.bam_peak_31664	chr5	118703662	rs32658	nonMHC_science
chr16	44765687	44766939	MiGl_EAE_merged.bam_peak_26489	intron (NM_021325, intron 1 of 6)	Cd200r1	chr3	112692458	112694029	MiGl_EAE_merged.bam_peak_26489	chr3	112693983	chr3:112693983	nonMHC_science
chr7	45237932	45239464	MiGl_EAE_merged.bam_peak_57394	exon (NM_007645, exon 1 of 8)	Cd37	chr19	49837218	49839476	MiGl_EAE_merged.bam_peak_57394	chr19	49837246	rs1465697	nonMHC_science			MIGL
chr16	36645267	36646032	MiGl_EAE_merged.bam_peak_26319	intron (NM_019388, intron 1 of 7)	Cd86	chr3	121792785	121793637	MiGl_EAE_merged.bam_peak_26319	chr3	121793187	rs4308217	outside_cell
chr5	140505349	140505834	MiGl_EAE_merged.bam_peak_51988	promoter-TSS (NM_021528)	Chst12	chr7	2442913	2443464	MiGl_EAE_merged.bam_peak_51988	chr7	2443302	rs55858457	nonMHC_science		OLIGO	MIGL
chr5	140505349	140505699	MOL2_Ctr_merged.bam_peak_26627	promoter-TSS (NM_021528)	Chst12	chr7	2442913	2443311	MOL2_Ctr_merged.bam_peak_26627	chr7	2443302	rs55858457	nonMHC_science		OLIGO	MIGL
chr5	140505349	140505717	MOL2_EAE_merged.bam_peak_29690	promoter-TSS (NM_021528)	Chst12	chr7	2442913	2443328	MOL2_EAE_merged.bam_peak_29690	chr7	2443302	rs55858457	nonMHC_science		OLIGO	MIGL
chr5	140505349	140505919	MOL56_Ctr_merged.bam_peak_41243	promoter-TSS (NM_021528)	Chst12	chr7	2442913	2443562	MOL56_Ctr_merged.bam_peak_41243	chr7	2443302	rs55858457	nonMHC_science		OLIGO	MIGL
chr5	140505349	140506024	MOL56_EAE_merged.bam_peak_49677	promoter-TSS (NM_021528)	Chst12	chr7	2442913	2443697	MOL56_EAE_merged.bam_peak_49677	chr7	2443302	rs55858457	nonMHC_science		OLIGO	MIGL
chr5	140505349	140505797	OPC_Ctr_merged.bam_peak_41562	promoter-TSS (NM_021528)	Chst12	chr7	2442913	2443428	OPC_Ctr_merged.bam_peak_41562	chr7	2443302	rs55858457	nonMHC_science		OLIGO	MIGL
chr5	140505349	140506322	OPC_EAE_merged.bam_peak_46433	intron (NM_021528, intron 1 of 1)	Chst12	chr7	2442913	2444006	OPC_EAE_merged.bam_peak_46433	chr7	2443302	rs55858457	nonMHC_science		OLIGO	MIGL
chr9	44537316	44538430	MiGl_EAE_merged.bam_peak_64493	Intergenic	Cxcr5	chr11	118742554	118744003	MiGl_EAE_merged.bam_peak_64493	chr11	118743286	rs12365699	nonMHC_science
chr5	107986271	107987993	MiGl_EAE_merged.bam_peak_50537	promoter-TSS (NM_026062)	Dipk1a	chr1	93426046	93428098	MiGl_EAE_merged.bam_peak_50537	chr1	93426869	rs1415069	nonMHC_science		OLIGO	MIGL
chr5	107986160	107987557	MOL2_Ctr_merged.bam_peak_25751	intron (NM_026062, intron 1 of 4)	Dipk1a	chr1	93425924	93427667	MOL2_Ctr_merged.bam_peak_25751	chr1	93426869	rs1415069	nonMHC_science		OLIGO	MIGL
chr5	107986264	107987490	MOL2_EAE_merged.bam_peak_28699	intron (NM_026062, intron 1 of 4)	Dipk1a	chr1	93426039	93427579	MOL2_EAE_merged.bam_peak_28699	chr1	93426869	rs1415069	nonMHC_science		OLIGO	MIGL
chr5	107986150	107987562	MOL56_Ctr_merged.bam_peak_39993	intron (NM_026062, intron 1 of 4)	Dipk1a	chr1	93425914	93427690	MOL56_Ctr_merged.bam_peak_39993	chr1	93426869	rs1415069	nonMHC_science		OLIGO	MIGL
chr5	107986171	107987521	MOL56_EAE_merged.bam_peak_48129	intron (NM_026062, intron 1 of 4)	Dipk1a	chr1	93425935	93427620	MOL56_EAE_merged.bam_peak_48129	chr1	93426869	rs1415069	nonMHC_science		OLIGO	MIGL
chr5	107986241	107987529	OPC_Ctr_merged.bam_peak_40291	intron (NM_026062, intron 1 of 4)	Dipk1a	chr1	93426016	93427628	OPC_Ctr_merged.bam_peak_40291	chr1	93426869	rs1415069	nonMHC_science		OLIGO	MIGL
chr5	107986300	107987537	OPC_EAE_merged.bam_peak_45054	intron (NM_026062, intron 1 of 4)	Dipk1a	chr1	93426075	93427643	OPC_EAE_merged.bam_peak_45054	chr1	93426869	rs1415069	nonMHC_science		OLIGO	MIGL
chr13	20184923	20185444	MiGl_EAE_merged.bam_peak_16620	intron (NM_080288, intron 1 of 21)	Elmo1	chr7	37382276	37382783	MiGl_EAE_merged.bam_peak_16620	chr7	37382465	rs60600003	nonMHC_science		OLIGO	MIGL
chr9	51978570	51978968	MOL56_EAE_merged.bam_peak_62925	Intergenic	Fdx1	chr11	110246393	110246796	MOL56_EAE_merged.bam_peak_62925	chr11	110246610	rs2724416	nonMHC_sugg_science
chr14	25633447	25634039	MOL56_Ctr_merged.bam_peak_15299	intron (NM_183208, intron 6 of 23)	Gm45915	chr10	81034049	81034755	MOL56_Ctr_merged.bam_peak_15299	chr10	81034670	rs1250542	outside_cell	OPC	OLIGO	MIGL
chr14	25633885	25634303	MOL56_EAE_merged.bam_peak_18422	intron (NM_183208, intron 6 of 23)	Gm45915	chr10	81034572	81035049	MOL56_EAE_merged.bam_peak_18422	chr10	81034670	rs1250542	outside_cell	OPC	OLIGO	MIGL
chr17	34262926	34263465	MiGl_EAE_merged.bam_peak_28916	promoter-TSS (NM_207105)	H2-Ab1	chr6	32634223	32634782	MiGl_EAE_merged.bam_peak_28916	chr6	32634302	AA_DQβ1_position_-5_L	MHC_science			MIGL
chr17	34263105	34263435	MOL2_Ctr_merged.bam_peak_14523	promoter-TSS (NM_207105)	H2-Ab1	chr6	32634246	32634602	MOL2_Ctr_merged.bam_peak_14523	chr6	32634302	AA_DQβ1_position_-5_L	MHC_science			MIGL
chr17	34263116	34263457	MOL2_EAE_merged.bam_peak_16177	promoter-TSS (NM_207105)	H2-Ab1	chr6	32634225	32634590	MOL2_EAE_merged.bam_peak_16177	chr6	32634302	AA_DQβ1_position_-5_L	MHC_science			MIGL
chr17	34263080	34263449	MOL56_Ctr_merged.bam_peak_22559	promoter-TSS (NM_207105)	H2-Ab1	chr6	32634232	32634628	MOL56_Ctr_merged.bam_peak_22559	chr6	32634302	AA_DQβ1_position_-5_L	MHC_science			MIGL
chr17	34263049	34263449	MOL56_EAE_merged.bam_peak_27145	promoter-TSS (NM_207105)	H2-Ab1	chr6	32634232	32634660	MOL56_EAE_merged.bam_peak_27145	chr6	32634302	AA_DQβ1_position_-5_L	MHC_science			MIGL
chr17	34263146	34263413	OPC_Ctr_merged.bam_peak_22844	promoter-TSS (NM_207105)	H2-Ab1	chr6	32634267	32634558	OPC_Ctr_merged.bam_peak_22844	chr6	32634302	AA_DQβ1_position_-5_L	MHC_science			MIGL
chr17	34263110	34263482	OPC_EAE_merged.bam_peak_25474	promoter-TSS (NM_207105)	H2-Ab1	chr6	32634210	32634596	OPC_EAE_merged.bam_peak_25474	chr6	32634302	AA_DQβ1_position_-5_L	MHC_science			MIGL
chr17	34309721	34309900	MOL2_EAE_merged.bam_peak_16178	exon (NM_010382, exon 2 of 6)	H2-Eb1	chr6	32551847	32552025	MOL2_EAE_merged.bam_peak_16178	chr6	32551948	rs67476479_CA	MHC_science
chr17	35262645	35263778	MiGl_EAE_merged.bam_peak_29048	promoter-TSS (NM_001267808)	H2-L	chr6	31324283	31325478	MiGl_EAE_merged.bam_peak_29048	chr6	31324602	AA_B_position_45_TK	MHC_science	OPC	OLIGO	MIGL
chr17	35262897	35263659	MOL2_Ctr_merged.bam_peak_14572	intron (NM_010380, intron 1 of 7)	H2-L	chr6	31324453	31325186	MOL2_Ctr_merged.bam_peak_14572	chr6	31324602	AA_B_position_45_TK	MHC_science	OPC	OLIGO	MIGL
chr17	35262897	35263960	MOL2_EAE_merged.bam_peak_16225	exon (NM_001267808, exon 5 of 12)	H2-L	chr6	31324097	31325186	MOL2_EAE_merged.bam_peak_16225	chr6	31324602	AA_B_position_45_TK	MHC_science	OPC	OLIGO	MIGL
chr17	35262757	35264172	MOL56_Ctr_merged.bam_peak_22621	exon (NM_001267808, exon 5 of 12)	H2-L	chr6	31323879	31325370	MOL56_Ctr_merged.bam_peak_22621	chr6	31324602	AA_B_position_45_TK	MHC_science	OPC	OLIGO	MIGL
chr17	35262596	35263983	MOL56_EAE_merged.bam_peak_27218	intron (NM_010380, intron 1 of 7)	H2-L	chr6	31324074	31325535	MOL56_EAE_merged.bam_peak_27218	chr6	31324602	AA_B_position_45_TK	MHC_science	OPC	OLIGO	MIGL
chr17	35262816	35263805	OPC_Ctr_merged.bam_peak_22901	intron (NM_010380, intron 1 of 7)	H2-L	chr6	31324254	31325270	OPC_Ctr_merged.bam_peak_22901	chr6	31324602	AA_B_position_45_TK	MHC_science	OPC	OLIGO	MIGL
chr17	35262759	35263891	OPC_EAE_merged.bam_peak_25547	intron (NM_010380, intron 1 of 7)	H2-L	chr6	31324166	31325368	OPC_EAE_merged.bam_peak_25547	chr6	31324602	AA_B_position_45_TK	MHC_science	OPC	OLIGO	MIGL
chr6	52157891	52158976	MiGl_EAE_merged.bam_peak_53482	promoter-TSS (NR_131181)	Hotairm1	chr7	27135203	27136312	MiGl_EAE_merged.bam_peak_53482	chr7	27135314	rs10951154	nonMHC_science			MIGL
chr6	52157833	52159563	MOL56_EAE_merged.bam_peak_51200	promoter-TSS (NM_010449)	Hotairm1	chr7	27135145	27136903	MOL56_EAE_merged.bam_peak_51200	chr7	27135314	rs10951154	nonMHC_science			MIGL
chr6	52158000	52158899	OPC_Ctr_merged.bam_peak_42810	promoter-TSS (NR_131181)	Hotairm1	chr7	27135312	27136235	OPC_Ctr_merged.bam_peak_42810	chr7	27135314	rs10951154	nonMHC_science			MIGL
chr7	141010697	141010966	MiGl_EAE_merged.bam_peak_60086	promoter-TSS (NM_025378)	Ifitm3	chr11	320866	321140	MiGl_EAE_merged.bam_peak_60086	chr11	321138	rs35218683	nonMHC_science			MIGL
chr6	29523368	29524570	MiGl_EAE_merged.bam_peak_52825	Intergenic	Irf5	chr7	128573754	128575426	MiGl_EAE_merged.bam_peak_52825	chr7	128573967	rs4728142	nonMHC_science
chr8	120796226	120796646	MOL2_Ctr_merged.bam_peak_32862	Intergenic	Irf8	chr16	86021035	86021604	MOL2_Ctr_merged.bam_peak_32862	chr16	86021505	rs35703946	nonMHC_science
chr8	120796210	120796646	MOL56_EAE_merged.bam_peak_60999	Intergenic	Irf8	chr16	86021022	86021604	MOL56_EAE_merged.bam_peak_60999	chr16	86021505	rs35703946	nonMHC_science
chr8	120796243	120796646	OPC_EAE_merged.bam_peak_56809	Intergenic	Irf8	chr16	86021060	86021604	OPC_EAE_merged.bam_peak_56809	chr16	86021505	rs35703946	nonMHC_science
chr11	51832576	51833694	MiGl_EAE_merged.bam_peak_9770	intron (NM_001357588, intron 5 of 12)	Jade2	chr5	133890608	133891932	MiGl_EAE_merged.bam_peak_9770	chr5	133891282	rs2084007	nonMHC_science		OLIGO	MIGL
chr17	72933717	72934721	MiGl_EAE_merged.bam_peak_30125	intron (NM_029999, intron 2 of 2)	Lbh	chr2	30472209	30473273	MiGl_EAE_merged.bam_peak_30125	chr2	30472442	rs13414105	nonMHC_science
chr2	128709031	128711037	MiGl_EAE_merged.bam_peak_38746	intron (NM_008587, intron 1 of 18)	Mertk	chr2	112663783	112665832	MiGl_EAE_merged.bam_peak_38746	chr2	112665201	rs17174870	outside_cell
chr8	70760289	70760962	MOL2_EAE_merged.bam_peak_35698	intron (NM_183170, intron 1 of 4)	Mpv17l2	chr19	18304037	18304929	MOL2_EAE_merged.bam_peak_35698	chr19	18304700	rs874628	outside_cell
chr15	78246276	78246686	MiGl_EAE_merged.bam_peak_23879	intron (NM_008677, intron 1 of 9)	Ncf4	chr22	37258584	37259104	MiGl_EAE_merged.bam_peak_23879	chr22	37258986	rs760517	nonMHC_science
chr16	32170795	32171774	MiGl_EAE_merged.bam_peak_26125	Intergenic	Nrros	chr3	196360715	196362040	MiGl_EAE_merged.bam_peak_26125	chr3	196360830	rs1684468	nonMHC_sugg_science
chr2	170496110	170496494	MOL56_Ctr_merged.bam_peak_31441	promoter-TSS (NM_001013369)	Pfdn4	chr20	52789375	52789834	MOL56_Ctr_merged.bam_peak_31441	chr20	52789743	rs2248137	nonMHC_science
chr2	170496257	170496478	OPC_Ctr_merged.bam_peak_31654	promoter-TSS (NM_001013369)	Pfdn4	chr20	52789530	52789818	OPC_Ctr_merged.bam_peak_31654	chr20	52789743	rs2248137	nonMHC_science
chr9	44733541	44735645	MOL56_Ctr_merged.bam_peak_51936	intron (NM_153537, intron 1 of 21)	Phldb1	chr11	118477781	118480778	MOL56_Ctr_merged.bam_peak_51936	chr11	118480695	rs34026809	nonMHC_science
chr9	44733464	44735645	MOL56_EAE_merged.bam_peak_62585	intron (NM_153537, intron 1 of 21)	Phldb1	chr11	118477781	118480840	MOL56_EAE_merged.bam_peak_62585	chr11	118480695	rs34026809	nonMHC_science
chr5	124224381	124224858	MOL56_Ctr_merged.bam_peak_40641	intron (NM_011256, intron 1 of 24)	Pitpnm2os1	chr12	123603679	123604560	MOL56_Ctr_merged.bam_peak_40641	chr12	123604053	rs7975763	nonMHC_science
chr16	10814731	10815068	MiGl_EAE_merged.bam_peak_25302	Intergenic	Prm1	chr16	11406485	11406866	MiGl_EAE_merged.bam_peak_25302	chr16	11406803	rs7191700	outside_cell
chr19	32906150	32906581	MiGl_EAE_merged.bam_peak_34027	Intergenic	Pten	chr10	89826729	89827186	MiGl_EAE_merged.bam_peak_34027	chr10	89827121	rs1819577	nonMHC_sugg_science
chr13	55369330	55370198	MiGl_EAE_merged.bam_peak_17969	promoter-TSS (NM_001360714)	Rgs14	chr5	176784469	176785331	MiGl_EAE_merged.bam_peak_17969	chr5	176784512	rs4075958	outside_cell
chr17	34603396	34604756	MiGl_EAE_merged.bam_peak_28964	promoter-TSS (NM_019403)	Rnf5	chr6	32145047	32146366	MiGl_EAE_merged.bam_peak_28964	chr6	32145399	rs17493811	MHC_science	OPC	OLIGO	MIGL
chr17	34603676	34604497	MOL2_Ctr_merged.bam_peak_14529	promoter-TSS (NM_019403)	Rnf5	chr6	32145313	32146127	MOL2_Ctr_merged.bam_peak_14529	chr6	32145399	rs17493811	MHC_science	OPC	OLIGO	MIGL
chr17	34603412	34604744	MOL56_Ctr_merged.bam_peak_22572	promoter-TSS (NM_019403)	Rnf5	chr6	32145059	32146350	MOL56_Ctr_merged.bam_peak_22572	chr6	32145399	rs17493811	MHC_science	OPC	OLIGO	MIGL
chr17	34603376	34604771	MOL56_EAE_merged.bam_peak_27161	promoter-TSS (NM_019403)	Rnf5	chr6	32145032	32146386	MOL56_EAE_merged.bam_peak_27161	chr6	32145399	rs17493811	MHC_science	OPC	OLIGO	MIGL
chr17	34603412	34604649	OPC_Ctr_merged.bam_peak_22855	promoter-TSS (NM_019403)	Rnf5	chr6	32145151	32146350	OPC_Ctr_merged.bam_peak_22855	chr6	32145399	rs17493811	MHC_science	OPC	OLIGO	MIGL
chr17	34603445	34604450	OPC_EAE_merged.bam_peak_25490	promoter-TSS (NM_019403)	Rnf5	chr6	32145366	32146317	OPC_EAE_merged.bam_peak_25490	chr6	32145399	rs17493811	MHC_science	OPC	OLIGO	MIGL
chr16	10720003	10720790	MOL56_EAE_merged.bam_peak_23577	intron (NM_177562, intron 21 of 22)	Socs1	chr16	11249243	11250431	MOL56_EAE_merged.bam_peak_23577	chr16	11249329	rs6498169	outside_cell
chr16	10719954	10720234	OPC_EAE_merged.bam_peak_22343	intron (NM_177562, intron 21 of 22)	Socs1	chr16	11249207	11249512	OPC_EAE_merged.bam_peak_22343	chr16	11249329	rs6498169	outside_cell
chr17	7925536	7926328	MiGl_EAE_merged.bam_peak_27773	promoter-TSS (NM_145968)	Tagap	chr6	159465704	159466485	MiGl_EAE_merged.bam_peak_27773	chr6	159465977	rs1738074	outside_cell			MIGL
chr17	7925536	7926328	MiGl_EAE_merged.bam_peak_27773	promoter-TSS (NM_145968)	Tagap	chr6	159465704	159466485	MiGl_EAE_merged.bam_peak_27773	chr6	159465977	rs1738074	nonMHC_science			MIGL
chr11	52282618	52284377	MiGl_EAE_merged.bam_peak_9806	promoter-TSS (NM_009331)	Tcf7	chr5	133449178	133451257	MiGl_EAE_merged.bam_peak_9806	chr5	133449827	rs244656	nonMHC_science		OLIGO	MIGL
chr11	52282715	52284070	MOL56_EAE_merged.bam_peak_8862	promoter-TSS (NM_009331)	Tcf7	chr5	133449565	133451075	MOL56_EAE_merged.bam_peak_8862	chr5	133449827	rs244656	nonMHC_science		OLIGO	MIGL
chr13	69533459	69535238	MiGl_EAE_merged.bam_peak_18317	promoter-TSS (NM_198600)	Tent4a	chr5	6712283	6714871	MiGl_EAE_merged.bam_peak_18317	chr5	6712834	rs34681760	nonMHC_science		OLIGO
chr13	69533973	69535216	MOL2_Ctr_merged.bam_peak_9014	promoter-TSS (NM_198600)	Tent4a	chr5	6712304	6714300	MOL2_Ctr_merged.bam_peak_9014	chr5	6712834	rs34681760	nonMHC_science		OLIGO
chr13	69533487	69535286	MOL2_EAE_merged.bam_peak_10043	promoter-TSS (NM_198600)	Tent4a	chr5	6712235	6714813	MOL2_EAE_merged.bam_peak_10043	chr5	6712834	rs34681760	nonMHC_science		OLIGO
chr13	69533959	69535393	MOL56_Ctr_merged.bam_peak_13931	promoter-TSS (NM_198600)	Tent4a	chr5	6712122	6714314	MOL56_Ctr_merged.bam_peak_13931	chr5	6712834	rs34681760	nonMHC_science		OLIGO
chr13	69533519	69535412	MOL56_EAE_merged.bam_peak_16839	promoter-TSS (NM_198600)	Tent4a	chr5	6712103	6714781	MOL56_EAE_merged.bam_peak_16839	chr5	6712834	rs34681760	nonMHC_science		OLIGO
chr13	69533460	69535424	OPC_Ctr_merged.bam_peak_14263	promoter-TSS (NM_198600)	Tent4a	chr5	6712091	6714870	OPC_Ctr_merged.bam_peak_14263	chr5	6712834	rs34681760	nonMHC_science		OLIGO
chr13	69533992	69535424	OPC_EAE_merged.bam_peak_15862	promoter-TSS (NM_198600)	Tent4a	chr5	6712091	6714285	OPC_EAE_merged.bam_peak_15862	chr5	6712834	rs34681760	nonMHC_science		OLIGO
chr1	167249381	167249967	MOL2_Ctr_merged.bam_peak_1815	intron (NM_030724, intron 1 of 6)	Uck2	chr1	165831899	165832844	MOL2_Ctr_merged.bam_peak_1815	chr1	165832276	rs10918297	nonMHC_sugg_science			MIGL
chr1	167249393	167249897	MOL56_Ctr_merged.bam_peak_2956	intron (NM_030724, intron 1 of 6)	Uck2	chr1	165831967	165832832	MOL56_Ctr_merged.bam_peak_2956	chr1	165832276	rs10918297	nonMHC_sugg_science			MIGL
chr1	167249312	167250022	MOL56_EAE_merged.bam_peak_3568	intron (NM_030724, intron 1 of 6)	Uck2	chr1	165831845	165832913	MOL56_EAE_merged.bam_peak_3568	chr1	165832276	rs10918297	nonMHC_sugg_science			MIGL
chr1	167249376	167249735	OPC_EAE_merged.bam_peak_3285	intron (NM_030724, intron 1 of 6)	Uck2	chr1	165832194	165832849	OPC_EAE_merged.bam_peak_3285	chr1	165832276	rs10918297	nonMHC_sugg_science			MIGL
chr9	96696024	96696607	MOL2_Ctr_merged.bam_peak_34652	intron (NM_001359959, intron 2 of 2)	Zbtb38	chr3	141150704	141151294	MOL2_Ctr_merged.bam_peak_34652	chr3	141150990	rs6789653	nonMHC_science		OLIGO
chr9	96696051	96696646	NFOL_merged.bam_treat_pileup.bdg	intron (NM_001359959, intron 2 of 2)	Zbtb38	chr3	141150668	141151267	MOL2_EAE_merged.bam_peak_38690	chr3	141150990	rs6789653	nonMHC_science		OLIGO
chr9	96696055	96696811	MOL56_Ctr_merged.bam_peak_53319	intron (NM_001359959, intron 2 of 2)	Zbtb38	chr3	141150487	141151263	MOL56_Ctr_merged.bam_peak_53319	chr3	141150990	rs6789653	nonMHC_science		OLIGO
chr9	96695931	96696890	MOL56_EAE_merged.bam_peak_64301	intron (NM_001359959, intron 2 of 2)	Zbtb38	chr3	141150406	141151424	MOL56_EAE_merged.bam_peak_64301	chr3	141150990	rs6789653	nonMHC_science		OLIGO
chr9	96696018	96697392	OPC_EAE_merged.bam_peak_59746	intron (NM_001359959, intron 2 of 2)	Zbtb38	chr3	141149549	141151300	OPC_EAE_merged.bam_peak_59746	chr3	141150990	rs6789653	nonMHC_science		OLIGO
chr3	89385169	89385951	MiGl_EAE_merged.bam_peak_42365	intron (NM_009565, intron 1 of 2)	Zbtb7b	chr1	154982574	154983361	MiGl_EAE_merged.bam_peak_42365	chr1	154983036	chr1:154983036	nonMHC_science
chr2	160864089	160864377	MiGl_EAE_merged.bam_peak_39958	intron (NM_177263, intron 1 of 3)	Zhx3	chr20	39938067	39938382	MiGl_EAE_merged.bam_peak_39958	chr20	39938122	rs4812492	nonMHC_sugg_science
chr2	160872383	160873361	MiGl_EAE_merged.bam_peak_39959	5' UTR (NM_177263, exon 1 of 4)	Zhx3	chr20	39945588	39946742	MiGl_EAE_merged.bam_peak_39959	chr20	39945771	rs62208470	nonMHC_sugg_science	OPC	OLIGO	MIGL
chr2	160872378	160873522	MOL56_Ctr_merged.bam_peak_31024	promoter-TSS (NM_177263)	Zhx3	chr20	39945583	39946909	MOL56_Ctr_merged.bam_peak_31024	chr20	39945771	rs62208470	nonMHC_sugg_science	OPC	OLIGO	MIGL
chr2	160872375	160873522	MOL56_EAE_merged.bam_peak_37198	promoter-TSS (NM_177263)	Zhx3	chr20	39945580	39946909	MOL56_EAE_merged.bam_peak_37198	chr20	39945771	rs62208470	nonMHC_sugg_science	OPC	OLIGO	MIGL
chr2	160872385	160873462	OPC_EAE_merged.bam_peak_34846	promoter-TSS (NM_177263)	Zhx3	chr20	39945590	39946848	OPC_EAE_merged.bam_peak_34846	chr20	39945771	rs62208470	nonMHC_sugg_science	OPC	OLIGO	MIGL
chr11	84916130	84916515	MiGl_EAE_merged.bam_peak_11403	promoter-TSS (NM_001359182)	Znhit3	chr17	34842330	34842779	MiGl_EAE_merged.bam_peak_11403	chr17	34842521	rs4796224	nonMHC_science		OLIGO	MIGL
chr11	84916177	84916515	MOL2_Ctr_merged.bam_peak_5512	promoter-TSS (NM_001359182)	Znhit3	chr17	34842330	34842738	MOL2_Ctr_merged.bam_peak_5512	chr17	34842521	rs4796224	nonMHC_science		OLIGO	MIGL
chr11	84916144	84916505	MOL2_EAE_merged.bam_peak_6111	promoter-TSS (NM_001359182)	Znhit3	chr17	34842340	34842765	MOL2_EAE_merged.bam_peak_6111	chr17	34842521	rs4796224	nonMHC_science		OLIGO	MIGL
chr11	84916148	84916515	MOL56_Ctr_merged.bam_peak_8598	promoter-TSS (NM_001359182)	Znhit3	chr17	34842330	34842758	MOL56_Ctr_merged.bam_peak_8598	chr17	34842521	rs4796224	nonMHC_science		OLIGO	MIGL
chr11	84916148	84916515	MOL56_EAE_merged.bam_peak_10278	promoter-TSS (NM_001359182)	Znhit3	chr17	34842330	34842758	MOL56_EAE_merged.bam_peak_10278	chr17	34842521	rs4796224	nonMHC_science		OLIGO	MIGL
chr11	84916045	84916515	OPC_Ctr_merged.bam_peak_8677	promoter-TSS (NM_001359182)	Znhit3	chr17	34842330	34842858	OPC_Ctr_merged.bam_peak_8677	chr17	34842521	rs4796224	nonMHC_science		OLIGO	MIGL
