## Supplementary material for "A primed immune transcriptional program is activated in oligodendroglia in multiple sclerosis": TableS6

### Sheet: Info
Supplementary Table 6 - Differential gene expression between Dexa and Ctr primary OPCs and Gene Ontology terms
No differences in chromatin accessibility were found between Dexa and Ctr primary OPCs
OPC_CtrvsDexa_RNAseq
	GeneSymbol	Gene name
	ENS96	ENSEMBL
	baseMean	Averaged normalized count values
	log2FoldChange(Ctr/Ifng)	effect size stimate
	lfcSE	standard error estimate for the log2 fold change
	stat	Wald statistic
	pvalue	Wald p-value
	padj	Benjamini-Hochberg adjusted p-value
RNA GO terms enriched in Dexa
	ClueGo enrichment analysis on Dexa regulated genes

### Sheet: OPC_CtrvsDexa_RNAseq
GeneSymbol	ENS96	baseMean	log2FoldChange(Ctr/Dexa)	lfcSE	stat	pvalue	padj
Fam107a	ENSMUSG00000021750	553.114	7.33053	0.472337	15.5197	2.55299e-54	2.78723e-50
Gjb6	ENSMUSG00000040055	9.42272	6.37007	1.51676	4.1998	2.67152e-05	0.00911448
Lcn2	ENSMUSG00000026822	23.7193	6.33105	1.24026	5.10461	3.31471e-07	0.000206791
Hif3a	ENSMUSG00000004328	338.133	6.28692	1.11365	5.64533	1.64867e-08	1.53088e-05
4833404L02Rik	ENSMUSG00000108807	10.191	6.26501	1.15127	5.44183	5.27355e-08	4.11243e-05
Fam205a2	ENSMUSG00000094066	5.60871	6.10276	1.50199	4.06311	4.84223e-05	0.0148916
Cd101	ENSMUSG00000086564	33.1302	5.91823	0.848715	6.97317	3.09876e-12	4.83297e-09
Hmgcs2	ENSMUSG00000027875	16.2077	5.26921	1.08237	4.8682	1.12621e-06	0.000614768
Gm14451	ENSMUSG00000083939	2.47703	4.95439	1.33088	3.72263	0.000197158	0.0473072
Sult1a1	ENSMUSG00000030711	71.5073	3.80458	0.595785	6.38582	1.70479e-10	2.18965e-07
Trim29	ENSMUSG00000032013	5.90225	3.73548	0.98047	3.80989	0.000139028	0.0344964
Kcnt1	ENSMUSG00000058740	307.135	3.69327	0.518336	7.12525	1.03894e-12	1.74501e-09
Gm19439	ENSMUSG00000105843	13.2639	3.66804	0.757441	4.84267	1.28105e-06	0.000665996
Tekt4	ENSMUSG00000024175	44.6859	3.3715	0.811583	4.15423	3.26389e-05	0.010957
Cftr	ENSMUSG00000041301	55.7602	3.34083	0.347121	9.62437	6.30923e-22	2.29603e-18
Ptk2b	ENSMUSG00000059456	37.9894	3.32971	0.662786	5.02381	5.06565e-07	0.000307246
Slit3	ENSMUSG00000056427	14.7298	3.24299	0.647236	5.01052	5.42831e-07	0.000320344
D330037F02Rik	ENSMUSG00000111398	10.7969	3.17988	0.703981	4.51699	6.27242e-06	0.00263382
Synpo2l	ENSMUSG00000039376	364.955	2.87662	0.382564	7.5193	5.50707e-14	1.09315e-10
Fyb2	ENSMUSG00000078612	6.75842	2.79595	0.72307	3.86677	0.000110285	0.0286675
Frmpd4	ENSMUSG00000049176	166.623	2.63572	0.352701	7.47297	7.84061e-14	1.42666e-10
6330420H09Rik	ENSMUSG00000109898	27.8277	2.61819	0.546973	4.78669	1.69557e-06	0.000841425
Arhgef37	ENSMUSG00000045094	20.3691	2.52607	0.491899	5.13535	2.81624e-07	0.000186341
Adra1a	ENSMUSG00000045875	103.979	2.50341	0.500516	5.00166	5.68396e-07	0.000326603
Gm26581	ENSMUSG00000097108	34.3296	2.47769	0.535109	4.63026	3.65212e-06	0.00173357
Gm37805	ENSMUSG00000103755	77.0687	2.46077	0.245008	10.0436	9.79857e-24	5.43448e-20
Rcan2	ENSMUSG00000039601	393.324	2.2864	0.25713	8.892	6.00191e-19	1.63815e-15
Chst2	ENSMUSG00000033350	16416	2.28331	0.276769	8.24987	1.58565e-16	3.46227e-13
Ccn2	ENSMUSG00000019997	67.1784	2.16097	0.501998	4.30474	1.67183e-05	0.00588781
Ptgfrn	ENSMUSG00000027864	2042.27	2.14609	0.34045	6.30368	2.90661e-10	3.52587e-07
Tdrd6	ENSMUSG00000040140	27.5897	2.10695	0.51814	4.06637	4.77504e-05	0.0148916
Gabrb1	ENSMUSG00000029212	151.675	2.01695	0.500973	4.02607	5.67157e-05	0.0162946
Lamc2	ENSMUSG00000026479	19.852	1.97061	0.513374	3.83854	0.000123766	0.0317933
Jade2	ENSMUSG00000020387	351.814	1.93752	0.319831	6.05796	1.37862e-09	1.58432e-06
E230001N04Rik	ENSMUSG00000066170	66.7014	1.89846	0.217127	8.74357	2.25851e-18	5.47939e-15
D430036J16Rik	ENSMUSG00000097466	30.8573	1.88371	0.392355	4.80105	1.57838e-06	0.000801487
Crispld2	ENSMUSG00000031825	130.351	1.8626	0.428617	4.3456	1.38895e-05	0.00514028
Gbx2	ENSMUSG00000034486	82.5042	1.83157	0.430238	4.25712	2.07073e-05	0.00717688
Kcnn2	ENSMUSG00000054477	90.3268	1.77121	0.359926	4.92104	8.60868e-07	0.000481976
Gm36944	ENSMUSG00000102160	18.1937	1.74632	0.38998	4.47797	7.53579e-06	0.00299171
Per1	ENSMUSG00000020893	814.138	1.68431	0.167726	10.0421	9.95554e-24	5.43448e-20
Cpne7	ENSMUSG00000034796	98.9109	1.62744	0.394596	4.12433	3.7182e-05	0.0121175
Gpd1	ENSMUSG00000023019	2087.72	1.55553	0.0977508	15.9132	5.13419e-57	1.12105e-52
AC154912.3	ENSMUSG00000117294	24.8802	1.52334	0.344866	4.4172	9.99879e-06	0.00383024
Cd38	ENSMUSG00000029084	19.75	1.51727	0.371929	4.07946	4.51399e-05	0.0142845
Map7	ENSMUSG00000019996	269.545	1.47937	0.359984	4.10955	3.96436e-05	0.0127297
Smox	ENSMUSG00000027333	2421.99	1.41167	0.314726	4.48538	7.27841e-06	0.00294304
Sphkap	ENSMUSG00000026163	30.626	1.40765	0.348583	4.03821	5.38612e-05	0.0158927
Gabra4	ENSMUSG00000029211	203.354	1.39813	0.364824	3.83235	0.000126926	0.0322258
Zbtb16	ENSMUSG00000066687	535.616	1.33575	0.133477	10.0073	1.4156e-23	6.18191e-20
Fkbp5	ENSMUSG00000024222	2772.2	1.31015	0.195192	6.71212	1.91817e-11	2.79221e-08
Klf9	ENSMUSG00000033863	1220.52	1.30925	0.328371	3.98712	6.68815e-05	0.0184855
Cdh19	ENSMUSG00000047216	856.434	1.28272	0.140699	9.11676	7.74016e-20	2.41438e-16
Gpr37	ENSMUSG00000039904	311.255	1.27655	0.249124	5.12417	2.98844e-07	0.000191919
Tprn	ENSMUSG00000048707	518.8	1.21692	0.225721	5.39124	6.99716e-08	5.09277e-05
Dlc1	ENSMUSG00000031523	711.238	1.20167	0.216785	5.54315	2.97081e-08	2.49491e-05
Gm26777	ENSMUSG00000097801	111.642	1.17224	0.217939	5.37875	7.50047e-08	5.28299e-05
Dysf	ENSMUSG00000033788	218.246	1.10864	0.277397	3.99659	6.42624e-05	0.018223
Ada	ENSMUSG00000017697	195.988	1.10294	0.171612	6.42691	1.30225e-10	1.77717e-07
AI593442	ENSMUSG00000078307	181.063	1.10122	0.265299	4.15088	3.31195e-05	0.010957
Il4ra	ENSMUSG00000030748	246.196	1.09392	0.202418	5.40426	6.50771e-08	4.89986e-05
Galnt16	ENSMUSG00000021130	5394.34	0.991125	0.190968	5.19002	2.10271e-07	0.000143477
Ndrg2	ENSMUSG00000004558	7277.72	0.956316	0.237374	4.02874	5.60776e-05	0.0162946
Abca1	ENSMUSG00000015243	1767.74	0.902753	0.160011	5.64181	1.68268e-08	1.53088e-05
Bcat1	ENSMUSG00000030268	4756.9	0.857409	0.187015	4.5847	4.54646e-06	0.00206817
Tsc22d4	ENSMUSG00000029723	3458.23	0.831911	0.183941	4.52272	6.10507e-06	0.00261381
F3	ENSMUSG00000028128	983.476	0.797324	0.134473	5.92923	3.04351e-09	3.16453e-06
Igsf11	ENSMUSG00000022790	576.268	0.733624	0.160344	4.57531	4.75527e-06	0.002119
Bcl6	ENSMUSG00000022508	1231.24	0.725045	0.125217	5.79029	7.02664e-09	6.97394e-06
Matk	ENSMUSG00000004933	313.135	0.719543	0.166616	4.31857	1.57043e-05	0.00571505
Arhgef10	ENSMUSG00000071176	1497	0.63484	0.139769	4.54205	5.57088e-06	0.0024328
Vav2	ENSMUSG00000009621	1221.79	0.585392	0.120803	4.84586	1.26067e-06	0.000665996
Lgalsl	ENSMUSG00000042363	3089.77	0.583094	0.105754	5.51367	3.51426e-08	2.842e-05
Igsf21	ENSMUSG00000040972	1086.39	0.578121	0.151567	3.81429	0.000136577	0.0342777
Ocrl	ENSMUSG00000001173	1187.35	0.48632	0.122755	3.96173	7.44091e-05	0.0199708
Zfp189	ENSMUSG00000039634	962.006	0.48533	0.0813423	5.96651	2.42389e-09	2.64628e-06
Gm2a	ENSMUSG00000000594	5843.03	0.484539	0.128223	3.77887	0.000157539	0.0386502
Pip4k2a	ENSMUSG00000026737	952.525	0.474229	0.107068	4.42922	9.45743e-06	0.00368756
Arvcf	ENSMUSG00000000325	2576.58	0.471476	0.119064	3.95984	7.4999e-05	0.0199708
Fam13a	ENSMUSG00000037709	648.407	0.469698	0.124641	3.76839	0.000164301	0.0398612
Cpe	ENSMUSG00000037852	11865.2	0.427786	0.105776	4.04425	5.24902e-05	0.0158927
Bcl2l1	ENSMUSG00000007659	1488.02	0.423805	0.098344	4.30942	1.63686e-05	0.00585915
Lrrc8a	ENSMUSG00000007476	3325.84	0.378877	0.0864135	4.38446	1.16273e-05	0.00437726
5031439G07Rik	ENSMUSG00000036046	6900.21	0.371202	0.0929952	3.99162	6.56226e-05	0.0183701
Gpm6b	ENSMUSG00000031342	28660.9	0.331326	0.0845264	3.91979	8.86253e-05	0.0233149
Tap1	ENSMUSG00000037321	275.216	-0.571734	0.141477	-4.04117	5.31841e-05	0.0158927
Nr1d2	ENSMUSG00000021775	863.369	-0.750026	0.166313	-4.50973	6.49109e-06	0.00267421
Angpt2	ENSMUSG00000031465	117.325	-0.85042	0.213618	-3.98104	6.86155e-05	0.0187277
Ciart	ENSMUSG00000038550	68.8451	-0.902229	0.193558	-4.66129	3.14229e-06	0.00152471
Per3	ENSMUSG00000028957	437.051	-0.965562	0.172356	-5.60213	2.11729e-08	1.84924e-05
Tnc	ENSMUSG00000028364	10870.1	-1.0496	0.227259	-4.61853	3.86461e-06	0.0017954

### Sheet: RNA GO terms enriched in Dexa
GOID	Ontology Source	GOTerm	GOLevels	GOGroups	Nr, Genes	% Associated Genes	Term PValue	Term PValue Corrected with Bonferroni step down	Group PValue	Group PValue Corrected with Bonferroni step down	Associated Genes Found	All Associated Genes	OverViewTerm
GO:0035023	GO_BiologicalProcess-EBI-UniProt-GOA_27,02,2019_00h00	regulation of Rho protein signal transduction	[7, 8, 9]	[Group3]	8	5.22876	3.87535e-08	8.52577e-07	{Group3=1,387791940256382E-7}	{Group3=8,326751641538292E-7}	[Abca1, Adra1a, Arhgef10, Arhgef37, Bcl6, Dlc1, Synpo2l, Vav2]	[5830473C10Rik, Abca1, Abl1, Abl2, Abr, Abra, Adgrg1, Adra1a, Adra1b, Adra1d, Akap13, Als2, Apoa1, Apoe, Arhgap35, Arhgap42, Arhgdia, Arhgdib, Arhgef1, Arhgef10, Arhgef10l, Arhgef11, Arhgef12, Arhgef15, Arhgef16, Arhgef17, Arhgef18, Arhgef19, Arhgef2, Arhgef25, Arhgef26, Arhgef28, Arhgef3, Arhgef33, Arhgef37, Arhgef38, Arhgef39, Arhgef4, Arhgef40, Arhgef5, Arhgef6, Arhgef7, Arhgef9, Arrb1, Bcl6, …	TRUE
GO:0006970	GO_BiologicalProcess-EBI-UniProt-GOA_27,02,2019_00h00	response to osmotic stress	[3]	[Group0]	5	5.10204	1.79309e-05	0.000376548	{Group0=1,7930865056379813E-5}	{Group0=8,965432528189906E-5}	[Dysf, Lrrc8a, Map7, Ptk2b, Tsc22d4]	[Abcb1a, Abcb4, Agt, Agtr1a, Agtr1b, Akr1b3, Anxa7, Apobec1, Aqp1, Atf2, Avp, Bad, Bax, Bdkrb2, Brf1, Capn3, Casp3, Cldn1, Ddx3x, Dysf, Efhd1, Egfr, Epo, Erh, Errfi1, Fmo1, Fxyd2, Gm21985, Gypa, H2-M3, Hnmt, Hsp90aa1, Itga2, Kcnma1, Kmo, Letm1, Lrrc8a, Lrrc8c, Lrrc8d, Lrrc8e, Map2k7, Map7, Mapk10, Mapk13, Mapk3, Mapk8, Marveld3, Micu1, Mknk1, Mlc1, Mylk, Nedd4l, Nfat5, Nkx2-1, Nkx3-1, Nolc1, Osr1…	TRUE
GO:0043149	GO_BiologicalProcess-EBI-UniProt-GOA_27,02,2019_00h00	stress fiber assembly	[5, 6, 7, 8, 10]	[Group2]	5	4.46429	3.41825e-05	0.00068365	{Group2=5,5645186988539934E-5}	{Group2=1,669355609656198E-4}	[Arhgef10, Ccn2, Dlc1, Ptk2b, Synpo2l]	[4930544G11Rik, Abl1, Alms1, Alms1-ps2, Apoa1, Arap1, Arhgap28, Arhgap6, Arhgef10, Arhgef10l, Arhgef15, Arhgef5, Arrb1, Asap3, Bag4, Bbs4, Braf, Braf-rs1, Carmil1, Ccn2, Cd47, Clasp1, Clasp2, Coro2b, Cul3, Dlc1, Eln, Epha1, Evl, Fhdc1, Fhod1, Frmd7, Gpr65, Grina, Inf1, Inpp5k, Itgb1bp1, Itgb5, Kank2, Kank3, Kank4, Kctd13, Kiss1r, Limch1, Limk1, Lpar1, Mapk8ip1, Met, Mkks, Mtor, Myoc, Nf2, Nox4, N…	TRUE
GO:0046637	GO_BiologicalProcess-EBI-UniProt-GOA_27,02,2019_00h00	regulation of alpha-beta T cell differentiation	[7, 8, 9, 10, 11, 12]	[Group4]	4	5.71429	8.38809e-05	0.00159374	{Group4=5,127510686947186E-5}	{Group4=2,0510042747788745E-4}	[Ada, Bcl6, Il4ra, Zbtb16]	[Ada, Anxa1, Ap3b1, Ap3d1, Bcl6, Cbfb, Ccl19, Ccr2, Ccr7, Cd1d1, Cd83, Foxp3, Gata3, Gli3, Gm2023, Hlx, Ifng, Ihh, Il18, Il2, Il23a, Il27, Il2rg, Il4, Il4ra, Il6, Irf1, Itpkb, Jak3, Loxl3, Malt1, Myb, Nckap1l, Nfkbid, Nfkbiz, Nkap, Nlrp3, Pnp, Prdm1, Prkcz, Rara, Rc3h1, Rc3h2, Rhoa, Ripk2, Runx1, Runx3, S1pr4, Sash3, Sh3rf1, Shb, Shh, Sly, Smad7, Smad9, Socs1, Socs5, Syk, Tbx21, Tgfb1, Tgfbr2, Tn…	TRUE
GO:0035024	GO_BiologicalProcess-EBI-UniProt-GOA_27,02,2019_00h00	negative regulation of Rho protein signal transduction	[7, 8, 9, 10]	[Group3, Group5]	3	11.1111	9.44886e-05	0.00170079	{Group3=1,387791940256382E-7, Group5=7,630600462591811E-5}	{Group3=8,326751641538292E-7, Group5=1,5261200925183622E-4}	[Adra1a, Bcl6, Dlc1]	[5830473C10Rik, Abl2, Adra1a, Adra1b, Adra1d, Arhgap35, Arhgap42, Bcl6, Ccdc125, Cul3, Dlc1, Flcn, Grina, Heg1, Itga3, Itgb1, Kank1, Kctd13, Met, Myoc, Rasip1, Ripor1, Ripor2, Scai, Sltm, Stmn1, Tnfaip1]	TRUE
GO:0060292	GO_BiologicalProcess-EBI-UniProt-GOA_27,02,2019_00h00	long-term synaptic depression	[4, 5, 6, 7, 8, 9, 10]	[Group1]	3	8.57143	0.000207476	0.00331961	{Group1=2,074758498604114E-4}	{Group1=2,074758498604114E-4}	[Bcl2l1, Cd38, Ptk2b]	[Abhd6, Adcy8, Adora1, Ager, Arc, Arf1, Bcl2l1, Cbln1, Cd38, Dgki, Drd1, Drd5, Fmr1, Gria1, Grid2, Grid2ip, Iqsec2, Kcnb1, Mapt, Mgll, Mok, Pick1, Pirb, Plk2, Ppp1r9a, Pten, Ptk2b, Shank2, Shank3, Slc24a1, Slc24a2, Sorcs3, Srf, Stau2, Stxbp1]	TRUE
